# Suv39h-catalysed H3K9me3 is critical for euchromatic genome organisation and the maintenance of gene transcription

**DOI:** 10.1101/2020.08.13.249078

**Authors:** Christine R. Keenan, Hannah D. Coughlan, Nadia Iannarella, Timothy M. Johanson, Wing Fuk Chan, Alexandra L. Garnham, Gordon K. Smyth, Rhys S. Allan

## Abstract

H3K9me3-dependent heterochromatin is critical for the silencing of repeat-rich pericentromeric regions and also has key roles in repressing lineage-inappropriate protein-coding genes in differentiation and development. Here, we investigate the molecular consequences of heterochromatin loss in cells deficient in both Suv39h1 and Suv39h2 (Suv39DKO), the major mammalian histone methyltransferase enzymes that catalyse heterochromatic H3K9me3 deposition. Unexpectedly, we reveal a predominant repression of protein-coding genes in Suv39DKO cells, with these differentially expressed genes principally in euchromatic (DNaseI-accessible, H3K27ac-marked) rather than heterochromatic (H3K9me3-marked) regions. Examination of the 3D nucleome reveals that transcriptomic dysregulation occurs in euchromatic regions close to the nuclear periphery in 3-dimensional space. Moreover, this transcriptomic dysregulation is highly correlated with altered 3-dimensional genome organization in Suv39DKO cells. Together, our results suggest that the nuclear lamina-tethering of Suv39-dependent H3K9me3 domains provides an essential scaffold to support euchromatic genome organisation and the maintenance of gene transcription for healthy cellular function.
