## Supplementary material for "Suv39h-catalysed H3K9me3 is critical for euchromatic genome organisation and the maintenance of gene transcription": Supp Table 1

### Sheet: SuppTable1_LibraryStats
	Read.pairs							same.id				chimeras					Filtering
Library	total	Duplicates marked	% duplicates	filtered	% filtered	mapped	% mapped	dangling	% dangling	self.circle	% self.circles	total	mapped	multi	invalid	% invalid	min.inward	min.outward	max.frag	Chim.dist
Con Rep 1	141359404	2224710	0.015738	42197829	0.298514	97369079	0.688805	1418003	0.0100312	40179	0.000284233	95719087	62998566	44954860	703110	0.0156404	1000	2000	1000	800
Con Rep 2	242614013	4026337	0.0165956	74876139	0.308622	164721384	0.678944	2882047	0.0118791	68574	0.000282646	166822290	108309105	77814531	1331073	0.0171057	1000	2000	1000	800
DKO Rep 1	177407387	3326665	0.0187516	51697930	0.291408	123007549	0.693362	1519922	0.00856741	48935	0.000275834	116007285	76377013	53792283	774068	0.0143899	1000	2000	1000	800
DKO Rep 2	171220664	3188326	0.0186212	51810947	0.302598	116840989	0.6824	1718391	0.0100361	49131	0.000286946	117576178	76505089	54444270	901750	0.0165628	1000	2000	1000	800
