## Supplementary material for "Suv39h-catalysed H3K9me3 is critical for euchromatic genome organisation and the maintenance of gene transcription": Supp Table 3

### Sheet: Con LADs
Chromosome	Start	End
chr1	3000000	4362000
chr1	8202000	9024000
chr1	11550000	11910000
chr1	18108000	20238000
chr1	25098000	30252000
chr1	31458000	32826000
chr1	44556000	45516000
chr1	47142000	50898000
chr1	67182000	69096000
chr1	70170000	70902000
chr1	76590000	77040000
chr1	79068000	79380000
chr1	81312000	81984000
chr1	94608000	95226000
chr1	95766000	104664000
chr1	106968000	118020000
chr1	121668000	125136000
chr1	129354000	130182000
chr1	139506000	143070000
chr1	144450000	149808000
chr1	168510000	169254000
chr1	172884000	175452000
chr1	175938000	176610000
chr1	194142000	194562000
chr10	6054000	6606000
chr10	14844000	16374000
chr10	26910000	27816000
chr10	29538000	30168000
chr10	31620000	36636000
chr10	37734000	38562000
chr10	46146000	50574000
chr10	54456000	56052000
chr10	56790000	57456000
chr10	63900000	66234000
chr10	71892000	72492000
chr10	72792000	74550000
chr10	90030000	90582000
chr10	96936000	98628000
chr10	100680000	110508000
chr10	112002000	114996000
chr10	123498000	125148000
chr10	129126000	130236000
chr11	12882000	16494000
chr11	26862000	28932000
chr11	36732000	43080000
chr11	73476000	73962000
chr11	90864000	93444000
chr11	111072000	112248000
chr12	6150000	7500000
chr12	14400000	15552000
chr12	37044000	38646000
chr12	42144000	44088000
chr12	45210000	50244000
chr12	59574000	68616000
chr12	88914000	90732000
chr12	92376000	97980000
chr12	119592000	120024000
chr13	4344000	5064000
chr13	7128000	8028000
chr13	12726000	13272000
chr13	25542000	27888000
chr13	33264000	33840000
chr13	61056000	62028000
chr13	65358000	66888000
chr13	76668000	77598000
chr13	78408000	89442000
chr13	105306000	106686000
chr13	115140000	119310000
chr14	3018000	5820000
chr14	38148000	39432000
chr14	39762000	40716000
chr14	41922000	42840000
chr14	49944000	50670000
chr14	53808000	54162000
chr14	80520000	117720000
chr14	123486000	124800000
chr15	13536000	25074000
chr15	28470000	29526000
chr15	40452000	41106000
chr15	45006000	50322000
chr15	56112000	57396000
chr15	65046000	65496000
chr15	69264000	71298000
chr16	27552000	28284000
chr16	39540000	42174000
chr16	46524000	48114000
chr16	52512000	55320000
chr16	58926000	59382000
chr16	59730000	64650000
chr16	65754000	84510000
chr16	85914000	87204000
chr16	87870000	89394000
chr17	15894000	17196000
chr17	17982000	20922000
chr17	22902000	23430000
chr17	37650000	42522000
chr17	52866000	53202000
chr17	54132000	55674000
chr17	57462000	62442000
chr17	75852000	77922000
chr17	81822000	82830000
chr17	89106000	94740000
chr18	17076000	19902000
chr18	21750000	22434000
chr18	26304000	29640000
chr18	30834000	31314000
chr18	40680000	41364000
chr18	48078000	49332000
chr18	50418000	52326000
chr18	70812000	72990000
chr18	85434000	90504000
chr19	13008000	13878000
chr19	18966000	20514000
chr19	39168000	40014000
chr19	48726000	52596000
chr2	7578000	8616000
chr2	15246000	16332000
chr2	39654000	43554000
chr2	46104000	47982000
chr2	53502000	56844000
chr2	62706000	64860000
chr2	66444000	67878000
chr2	78066000	78462000
chr2	80814000	83520000
chr2	85308000	90162000
chr2	94782000	101346000
chr2	107382000	112176000
chr2	114204000	115542000
chr2	123042000	124248000
chr2	133770000	134454000
chr2	136296000	136614000
chr2	137406000	142338000
chr2	148932000	149814000
chr2	174966000	175278000
chr2	176094000	176316000
chr2	176712000	177600000
chr3	3408000	8208000
chr3	10848000	14466000
chr3	15264000	15606000
chr3	16362000	17772000
chr3	22290000	26328000
chr3	42180000	49752000
chr3	61542000	62196000
chr3	70158000	78288000
chr3	80136000	80742000
chr3	91164000	91980000
chr3	110364000	113370000
chr3	113640000	115458000
chr3	117582000	119604000
chr3	123948000	126528000
chr3	128334000	128952000
chr3	132090000	132624000
chr3	133662000	135162000
chr3	139320000	141696000
chr3	147306000	148224000
chr3	149544000	151356000
chr3	154860000	157200000
chr3	158148000	159828000
chr4	16266000	19392000
chr4	20178000	21282000
chr4	22626000	24390000
chr4	25548000	31224000
chr4	35430000	39636000
chr4	49938000	52416000
chr4	64290000	65124000
chr4	67290000	69708000
chr4	70794000	80682000
chr4	89658000	94272000
chr4	96036000	97404000
chr4	110238000	111192000
chr4	111936000	114294000
chr4	121830000	122364000
chr4	145386000	145896000
chr4	146070000	146292000
chr4	146892000	147834000
chr5	6018000	7878000
chr5	9612000	15060000
chr5	15960000	16266000
chr5	17550000	17910000
chr5	18414000	19764000
chr5	40074000	40866000
chr5	42066000	42822000
chr5	46110000	49722000
chr5	54426000	63540000
chr5	68436000	72018000
chr5	77952000	88344000
chr5	93426000	94086000
chr5	94140000	95826000
chr5	108780000	109548000
chr5	145314000	146160000
chr6	3798000	4284000
chr6	9012000	11478000
chr6	12420000	13050000
chr6	13896000	16974000
chr6	18456000	21690000
chr6	24972000	27996000
chr6	41202000	41526000
chr6	43944000	46530000
chr6	56982000	57474000
chr6	57864000	58368000
chr6	59502000	64620000
chr6	67800000	69924000
chr6	73668000	80922000
chr6	96180000	96768000
chr6	101688000	107934000
chr6	109008000	111444000
chr6	123066000	123864000
chr6	129978000	133812000
chr6	138204000	139614000
chr6	141438000	142236000
chr7	5484000	5688000
chr7	7302000	9582000
chr7	9642000	10800000
chr7	13716000	15600000
chr7	20154000	21540000
chr7	21720000	23118000
chr7	31560000	33258000
chr7	41736000	42444000
chr7	52122000	55716000
chr7	57702000	58338000
chr7	59904000	62328000
chr7	69108000	70116000
chr7	76398000	78018000
chr7	84906000	89094000
chr7	90546000	92166000
chr7	93348000	95580000
chr7	102954000	103668000
chr7	104526000	105138000
chr7	107766000	108810000
chr8	4884000	8232000
chr8	21096000	21714000
chr8	29610000	30564000
chr8	32346000	32856000
chr8	37122000	38940000
chr8	39366000	40128000
chr8	41874000	43086000
chr8	43506000	44226000
chr8	49080000	54372000
chr8	54780000	55104000
chr8	55572000	56166000
chr8	58104000	60396000
chr8	61932000	64320000
chr8	65310000	66414000
chr8	66978000	67356000
chr8	73386000	74808000
chr8	75258000	76386000
chr8	96672000	103140000
chr8	112698000	113268000
chr8	128778000	129228000
chr9	3000000	3042000
chr9	3408000	6444000
chr9	9702000	13050000
chr9	16932000	20310000
chr9	35820000	36486000
chr9	37866000	40008000
chr9	75684000	76428000
chr9	78888000	79338000
chr9	80976000	82776000
chr9	84372000	85236000
chr9	90546000	94314000
chrX	3186000	3504000
chrX	3666000	3864000
chrX	3978000	4206000
chrX	4260000	4692000
chrX	4746000	4956000
chrX	5082000	5400000
chrX	14844000	16128000
chrX	21672000	22446000
chrX	24012000	24192000
chrX	24924000	25116000
chrX	25284000	26922000
chrX	27246000	27474000
chrX	27582000	28326000
chrX	28386000	29208000
chrX	29424000	30444000
chrX	30546000	31008000
chrX	31164000	31416000
chrX	31986000	32322000
chrX	32874000	33102000
chrX	33186000	34020000
chrX	34134000	34338000
chrX	34776000	35478000
chrX	39048000	39648000
chrX	40248000	40968000
chrX	43164000	47592000
chrX	54114000	54828000
chrX	54930000	55110000
chrX	55170000	55812000
chrX	62958000	65820000
chrX	66810000	68478000
chrX	68826000	70254000
chrX	77844000	78408000
chrX	78864000	85122000
chrX	86352000	93036000
chrX	107358000	111066000
chrX	111360000	124374000
chrX	127380000	133680000
chrX	137724000	138972000
chrX	145728000	149802000
chrX	154290000	154692000
chrX	155700000	157086000
chrX	157824000	158562000
chrX	164994000	166146000
chrX	167562000	168444000
chrX	169326000	169740000
chrY	114000	360000
chrY	1302000	1788000
chrY	1974000	2226000
chrY	2490000	2934000
chrY	3294000	3426000
chrY	3750000	4296000
chrY	4530000	10944000
chrY	11952000	12504000
chrY	12906000	16260000
chrY	16938000	17988000
chrY	18192000	18768000
chrY	18852000	21702000
chrY	21762000	22218000
chrY	22398000	23406000
chrY	23460000	36522000
chrY	36630000	36960000
chrY	37068000	46050000
chrY	46176000	49164000
chrY	49218000	49350000
chrY	49440000	52116000
chrY	52194000	56574000
chrY	56946000	57930000
chrY	58008000	63552000
chrY	63624000	64998000
chrY	65034000	66012000
chrY	66024000	66186000
chrY	66294000	66450000
chrY	66504000	69456000
chrY	69540000	87336000
chrY	87372000	90786000

### Sheet: DKO LADs
Chromosome	Start	End
chr1	84952000	85344000
chr13	33208000	33560000
chr14	3000000	7664000
chr14	41376000	41776000
chr14	41888000	42864000
chr15	33712000	33904000
chr16	3016000	3176000
chr16	3288000	3592000
chr19	7648000	8016000
chr19	9256000	9472000
chr19	39216000	39480000
chr2	90104000	90400000
chr2	176104000	176312000
chr2	176448000	176512000
chr2	176832000	177200000
chr4	41776000	42384000
chr4	42440000	42864000
chr4	60464000	60848000
chr4	61432000	61816000
chr4	122040000	122328000
chr5	11352000	11904000
chr5	15464000	15760000
chr5	93432000	94040000
chr5	94144000	95832000
chr6	123392000	123608000
chr7	5656000	5840000
chr7	7360000	9584000
chr7	9640000	10000000
chr7	14768000	15864000
chr7	17288000	17568000
chr7	20064000	21616000
chr7	21672000	23296000
chr7	31696000	32152000
chr7	32464000	33216000
chr7	59456000	59672000
chr8	20264000	20440000
chr8	20496000	20712000
chr8	21104000	21704000
chr8	70968000	71224000
chr9	3000000	3072000
chrX	24928000	25112000
chrX	26112000	26408000
chrX	27208000	27496000
chrX	27552000	28328000
chrX	28416000	29208000
chrX	29368000	30440000
chrX	30552000	30992000
chrX	34768000	35464000
chrX	37384000	37576000
chrX	38968000	39168000
chrX	54152000	54824000
chrX	65256000	65544000
chrX	96744000	96936000
chrX	123224000	123336000
chrX	124392000	124672000
chrX	124832000	125016000
chrX	125632000	125704000
chrX	125904000	126096000
chrX	145704000	145800000
chrX	147896000	148536000
chrX	149192000	149552000
chrY	112000	336000
chrY	1440000	1712000
chrY	2736000	2936000
chrY	3296000	3424000
chrY	4048000	4256000
chrY	5536000	6240000
chrY	7032000	8984000
chrY	9200000	9328000
chrY	11016000	11248000
chrY	12936000	15680000
chrY	17608000	18128000
chrY	18192000	18776000
chrY	18856000	21704000
chrY	21760000	22216000
chrY	22400000	23408000
chrY	23464000	36520000
chrY	36632000	36960000
chrY	37064000	46056000
chrY	46168000	49160000
chrY	49224000	49344000
chrY	49408000	52128000
chrY	52200000	56576000
chrY	56720000	56888000
chrY	56944000	57928000
chrY	57984000	63552000
chrY	63624000	65000000
chrY	65032000	66008000
chrY	66024000	66184000
chrY	66296000	66448000
chrY	66504000	69456000
chrY	69544000	87336000
chrY	87376000	90744000
